# Transcriptomics and methylomics study on the effect of iodine-containing drug FS-1 on *Escherichia coli* ATCC BAA-196

**DOI:** 10.1101/2020.05.15.097816

**Authors:** Ilya S. Korotetskiy, Ardak B. Jumagaziyeva, Sergey V. Shilov, Tatyana V. Kuznetsova, Auyes N. Myrzabayeva, Zhanar A. Iskakbayeva, Aleksandr I. Ilin, Monique Joubert, Setshaba Taukobong, Oleg N. Reva

## Abstract

**Background:** Recent studies showed promising results on application of iodine-containing nanomicelles, FS-1, against antibiotic resistant pathogens. The effect was studied on *Escherichia coli* ATCC BAA-196.
