## Supplementary material for "Transcriptomics and methylomics study on the effect of iodine-containing drug FS-1 on *Escherichia coli* ATCC BAA-196": Table S1

### Sheet: Sheet1
Table S1. Differentially expressed genes of the culture E. coli ATCC BAA-196 FS compared to the culture NC.
*Synonym - locus tag of the homologous gene in the genome of E. coli K-12 substr. MG1655.
†Mean expression values calculated by the progra DESeq2 as average normalized read counts.
Locus tag	Mol. Type	Synonym*	Gene name	Mean expression†	Fold change	p-value	Product
BAA196NC_0003	cds	b3700	recF	4.92822	5.92822	0.00751345	Recombination protein F
BAA196NC_0033	cds	b3670	ilvN	5.10424	-6.72601	0.0150505	Acetolactate synthase small subunit
BAA196NC_0094	cds	b3612	gpmI	18.6351	6.83228	4.2036e-05	Murein hydrolase activator
BAA196NC_0101	cds	b3605	lldD	4.09552	5.09552	0.000470168	tRNA (cytidine(34)-2'-O)-methyltransferase
BAA196NC_0105	cds	b4554	yibT	9.87124	-3.87025	0.0085657	Uncharacterized protein
BAA196NC_0118	cds	b3590	selB	12.5669	4.84934	0.000823584	Selenocysteinyl-tRNA-specific translation factor
BAA196NC_0120	cds	b3588	aldB	15.7558	-3.11565	0.0114778	Aldehyde dehydrogenase B
BAA196NC_0144	cds	b3565	xylA	6.93265	-3.56366	0.0413118	Xylose isomerase
BAA196NC_0155	cds	b3556	cspA	137.118	2.72688	9.0976e-06	Major cold shock protein
BAA196NC_0164	cds	b3547	yhjX	71.5475	100.351	2.83774e-18	Putative resistance protein
BAA196NC_0167	cds	b3544	dppA	4.87816	5.87816	0.00808834	Hypothetical protein
BAA196NC_0185	cds	b3529	yhjK	7.06038	-10.382	0.00139316	Hypothetical protein
BAA196NC_0186	cds	b3528	dctA	58.3466	-11.8446	1.28508e-12	Na+/H+-dicarboxylate symporter
BAA196NC_0198	cds	b3516	gadX	70.0226	2.20174	0.00369003	DNA-binding transcriptional dual regulator
BAA196NC_0201	cds	b3515	gadW	42.8886	2.50114	0.00809526	Multidrug resistance efflux transporter
BAA196NC_0204	cds	b3513	mdtE	81.6807	-2.58848	0.000339414	Acid-resistance membrane protein
BAA196NC_0209	cds	b3508	yhiD	62.4293	2.85313	0.000107648	Outer membrane lipoprotein
BAA196NC_0210	cds	b3507	yhiF	13.1215	2.68113	0.0369972	Transposase for insertion sequence element IS5
BAA196NC_0222	cds	b3495	uspA	51.7421	-4.23049	2.63571e-05	Phosphate transporter, low-affinity
BAA196NC_0223	cds	b3494	yhiO	33.7069	-7.03047	3.06431e-07	Uncharacterized protein
BAA196NC_0231	cds	b3487	yhiI	11.0983	-6.15492	0.000827414	H repeat-associated protein, family
BAA196NC_0232	cds	b3486	rbbA	6.65747	-7.75105	0.00382856	Uncharacterized protein
BAA196NC_0243	cds	b3475	acpT	4.5958	4.93958	0.0373803	Periplasmic protein
BAA196NC_0265	cds	b3453	ugpB	4.14212	5.14212	0.00654439	Maltodextrin transporter, ATP-binding protein MsmX
BAA196NC_0353	cds	b3365	nirB	5.72964	6.72964	0.00115685	Para-aminobenzoate synthase component II
BAA196NC_0367	cds	b3352	yheS	4.38209	4.68455	0.0459231	FKBP-type peptidyl-prolyl cis-trans isomerase (rotamase)
BAA196NC_0384	cds	b3336	bfr	184.913	-2.39528	0.000584014	General secretory pathway component, cryptic
BAA196NC_0404	cds	b3316	rpsS	95.0436	3.89215	1.64044e-06	50S ribosomal protein L14
BAA196NC_0430	cds	b3291	mscL	16.7735	-2.83354	0.00937102	Uncharacterized protein
BAA196NC_0435	cds	b4473	smf	8.37971	-3.60006	0.0419899	Uncharacterized protein
BAA196NC_0437	cds	b3283	yrdD	32.2982	-2.54559	0.00251619	Uncharacterized protein
BAA196NC_0474	cds	b3239	yhcO	23.8431	-2.12149	0.0383936	P-hydroxybenzoic acid efflux system component
BAA196NC_0476	cds	b3237	argR	8.90571	-4.26987	0.0115533	Putative exported protein
BAA196NC_0480	cds	b3233	yhcB	18.6758	-2.13885	0.0486845	Serine endoprotease, periplasmic
BAA196NC_0505	cds	b3207	yrbL	144.341	-2.61838	3.76439e-06	Uncharacterized protein
BAA196NC_0527	cds	b3185	rpmA	78.0612	2.16067	0.000944341	50S ribosomal protein L27
BAA196NC_0538	cds	b3175	secG	39.7296	2.782	0.00193361	Protein-export membrane protein
BAA196NC_0556	cds	b3156	yhbS	7.56332	3.1734	0.0461075	putative N-acetyltransferase
BAA196NC_0558	cds	b3154	yhbP	13.5134	-12.2567	0.000103956	Uncharacterized protein
BAA196NC_0559	cds	b3153	yhbO	7.62467	-3.66925	0.0342101	ThiJ/PfpI family protein
BAA196NC_0589	ncrna	b3123	rnpB	181.101	-2.44435	9.30229e-06	Uncharacterized protein
BAA196NC_0593	cds	b3118	tdcA	34.2552	3.9448	0.00321143	L-threonine transporter, anaerobically inducible
BAA196NC_0594	cds	b3117	tdcB	45.2005	5.01881	0.000874625	Propionate kinase/acetate kinase C, anaerobic
BAA196NC_0595	cds	b3116	tdcC	31.1241	3.59186	0.00858057	Pyruvate formate-lyase 4/2-ketobutyrate formate-lyase
BAA196NC_0597	cds	b3114	tdcE	35.8739	8.56884	5.51847e-05	L-serine dehydratase 3
BAA196NC_0602	cds	b3107	yhaL	8.82887	-5.91821	0.00765545	Putative DNA-binding transcriptional regulator
BAA196NC_0606	cds	b3103	yhaH	7.88385	-3.63363	0.0280833	Inner membrane protein
BAA196NC_0612	cds	b3097	yqjC	124.389	-2.06565	0.00929001	Conserved inner membrane protein
BAA196NC_0617	cds	b3092	uxaC	7.9259	-5.67177	0.00378286	Conserved inner membrane protein
BAA196NC_0620	cds	b3089	sstT	6.70571	-11.7974	0.00256392	putative oxidoreductase
BAA196NC_0629	cds	b3081	fadH	7.00961	8.00961	0.0002722	Inner membrane permease YgjI, clustered with evolved beta-galactosidase
BAA196NC_0638	cds	b3073	ygjG	16.8615	-8.45061	4.43449e-06	Putrescine aminotransferase
BAA196NC_0647	cds	b3063	ygjE	6.924	7.924	0.000633647	L(+)-tartrate dehydratase alpha subunit
BAA196NC_0648	cds	b3062	ttdB	15.2144	-12.0871	2.10733e-06	Putative DNA-binding transcriptional regulator
BAA196NC_0649	cds	b3061	ttdA	42.192	-15.1498	2.21968e-13	Acyl-ACP:glycerol-3-phosphate O-acyltransferase
BAA196NC_0660	cds	b3052	rfaE	10.8488	2.80497	0.0411841	Glycogen synthesis protein GlgS
BAA196NC_0661	ncrna	b4447	rygD	6.9306	-5.39441	0.0250012	putative fimbrial-system-associated protein
BAA196NC_0664	cds	b3049	glgS	113.767	-2.4377	0.000888542	KpLE2 phage-like element protein, IS2 insertion element transposase InsAB'
BAA196NC_0672	cds	b3041	ribB	69.0798	2.42904	0.00645657	Putative acid--amine ligase
BAA196NC_0682	cds	b3031	yqiA	10.6455	5.01055	0.0017067	Sensory histidine kinase in two-component regulatory system with QseB
BAA196NC_0683	cds	b3030	parE	13.3934	2.7873	0.0324547	DNA-binding response regulator in two-component regulatory system with QseC
BAA196NC_0690	cds	b3022	ygiU	4.44601	5.44601	0.0142859	1-acyl-sn-glycerol-3-phosphate acyltransferase
BAA196NC_0692	cds	b3020	ygiS	10.4968	3.67829	0.0183887	putative (4Fe-4S) protein
BAA196NC_0699	cds	b3012	dkgA	11.0583	-6.50868	0.00130841	Cystathionine beta-lyase
BAA196NC_0722	cds	b2988	gss	26.5645	2.88938	0.00229299	Putative inner membrane protein
BAA196NC_0731	cds	b2980	glcC	6.06185	7.06185	0.000305624	Glycolate transporter
BAA196NC_0732	cds	b2979	glcD	7.9567	8.9567	5.60353e-05	Putative inner membrane lipoprotein
BAA196NC_0767	cds	b2943	galP	14.2522	9.25747	1.993e-05	Agmatinase
BAA196NC_0768	cds	b2942	metK	47.254	4.82468	2.85095e-05	Putative metalloprotease yggG
BAA196NC_0773	cds	b2936	yggG	13.0948	-4.37623	0.00250233	Fructose-1,6-bisphosphatase, type
BAA196NC_0784	cds	b2924	mscS	21.44	-2.24948	0.0274589	Methylmalonyl-CoA decarboxylase, biotin-independent
BAA196NC_0796	ncrna	b4446	rygC	3.23147	4.23147	0.0430849	2-polyprenylphenol hydroxylase
BAA196NC_0798	ncrna	b2911	ssrS	1950.04	-4.00951	0.0470598	Glycine cleavage system protein H
BAA196NC_0799	cds	b2910	zapA	21.5835	-2.87789	0.00452701	Glycine dehydrogenase
BAA196NC_0801	cds	b2908	pepP	15.2995	2.79781	0.0122824	6-phospho-beta-glucosidase A
BAA196NC_0818	cds	b2891	prfB	13.2837	3.18892	0.0105207	Guanine deaminase
BAA196NC_0819	cds	b2890	lysS	55.8148	2.32846	0.00510743	Xanthine permease / Xanthine:proton symporter
BAA196NC_0830	cds	b2878	ygfK	4.95346	-8.41177	0.0167326	Diaminopropionate ammonia-lyase
BAA196NC_0837	cds	b2871	ygeX	3.34068	4.34068	0.0267513	Diaminopropionate ammonia-lyase
BAA196NC_0838	cds	b2870	ygeW	3.63351	4.63351	0.00107381	Uncharacterized protein
BAA196NC_0917	ncrna	b4408	csrB	4375.63	-2.89993	6.19943e-09	Signal transduction histidine-protein kinase
BAA196NC_0969	cds	b2742	nlpD	42.1165	-6.13788	7.52769e-09	Putative DNA-binding transcriptional regulator
BAA196NC_0970	cds	b2741	rpoS	82.9522	-4.29511	1.23026e-09	Serine/threonine-specific protein phosphatase 2
BAA196NC_0982	cds	b2730	hypE	30.6403	3.27189	0.000595212	NADH dehydrogenase subunit N
BAA196NC_0983	cds	b2729	hypD	20.0239	6.96924	5.99605e-05	Hydrogenase 3, membrane subunit
BAA196NC_0985	cds	b2727	hypB	14.9832	6.28921	6.64361e-05	Formate hydrogenlyase complex iron-sulfur protein
BAA196NC_0986	cds	b2726	hypA	8.39202	3.70004	0.0223525	Hydrogenase 3 and formate hydrogenase complex, HycG subunit
BAA196NC_0987	cds	b2725	hycA	25.7678	26.7678	7.52642e-11	hypothetical protein
BAA196NC_0988	cds	b2724	hycB	8.31792	9.31792	2.3241e-06	Protease involved in processing C-terminal end of HycE
BAA196NC_0989	cds	b2723	hycC	13.5432	14.5432	4.98496e-08	Cryptic 6-phospho-beta-glucosidase
BAA196NC_0990	cds	b2722	hycD	9.47853	10.4785	6.94249e-07	Fused cellobiose/arbutin/salicin-specific PTS enzymes: IIB component/IC component
BAA196NC_0991	cds	b2721	hycE	23.041	24.041	3.02325e-08	DNA-binding transcriptional repressor
BAA196NC_0992	cds	b2720	hycF	4.80365	5.80365	0.000204073	Hypothetical protein
BAA196NC_0993	cds	b2719	hycG	13.4682	14.4682	2.03489e-06	Electron transport protein
BAA196NC_0994	cds	b2718	hycH	7.45345	8.45345	0.000101503	Carbamoyl phosphate phosphatase and maturation protein for (NiFe) hydrogenases
BAA196NC_0995	cds	b2717	hycI	39.6346	15.3164	1.69751e-12	Nitric oxide reductase
BAA196NC_1000	cds	b2713	hydN	27.4186	28.4186	5.01085e-09	DNA-binding transcriptional activator of glucitol operon
BAA196NC_1001	cds	b2712	hypF	17.9078	19.9454	8.94971e-08	Sorbitol-6-phosphate 2-dehydrogenase
BAA196NC_1020	cds	b2688	gshA	69.6622	2.67304	0.000979384	Multidrug efflux system protein
BAA196NC_1038	cds	b2672	ygaM	35.8881	-3.19291	0.000634144	DNA-binding protein
BAA196NC_1040	cds	b2670	ygaW	17.9319	-2.18868	0.0484481	Putative DNA-binding transcriptional regulator
BAA196NC_1045	cds	b2665	ygaU	109.527	-3.45696	9.03608e-05	4-aminobutyrate aminotransferase
BAA196NC_1051	cds	b2659	ygaT	8.21512	-8.51274	0.000863754	Alpha-amylase (1,4-alpha-D-glucan glucanohydrolase)
BAA196NC_1072	cds	b2631	yfjO	18.7159	-2.17214	0.0497695	CP4-57 prophage protein
BAA196NC_1090	cds	b2614	grpE	40.8118	3.01288	0.000163108	Signal Recognition Particle (SRP) component with 4.5S RNA (ffs)
BAA196NC_1104	cds	b2599	pheA	17.0637	-4.84793	0.000425028	23S rRNA pseudouridine synthase
BAA196NC_1105	cds	b2597	yfiA	523.776	-4.21362	1.09527e-06	Multicopper polyphenol oxidase
BAA196NC_1110	cds	b2587	kgtP	57.1223	-3.84722	4.10904e-07	5S ribosomal RNA
BAA196NC_1115	cds	b2582	trxC	11.0865	-4.57851	0.00332755	putative conserved protein YfiP, contains domain
BAA196NC_1118	cds	b2579	yfiD	1916.91	3.31831	2.84395e-10	Uracil-DNA glycosylase
BAA196NC_1124	cds	b2573	rpoE	128.128	-2.61335	6.65708e-06	L-aspartate oxidase
BAA196NC_1125	cds	b2572	rseA	68.0098	-2.70206	6.40274e-05	RNA polymerase, sigma 24 (sigma E) factor
BAA196NC_1131	cds	b2566	era	14.8855	2.53253	0.0275403	Ribonuclease III
BAA196NC_1140	cds	b2557	purL	34.5951	4.82653	0.000370138	Putative transglycosylase
BAA196NC_1141	ncrna	b4441	sroF	293.983	-3.14632	5.46467e-06	Phosphoribosylformylglycinamidine synthase
BAA196NC_1147	cds	b2551	glyA	66.0081	3.48664	3.70403e-06	Serine hydroxymethyltransferase
BAA196NC_1161	cds	b2537	hcaR	5.16543	6.16543	0.00184171	DNA-binding transcriptional activator of 3-phenylpropionic acid catabolism
BAA196NC_1163	cds	b2535	csiE	10.9825	-3.4373	0.0109151	Stationary phase inducible protein
BAA196NC_1167	cds	b2531	iscR	5.54056	-4.52768	0.0345527	Iron-sulfur cluster regulator
BAA196NC_1168	cds	b2530	iscS	22.6752	2.84512	0.00423231	Cysteine desulfurase
BAA196NC_1172	cds	b2526	hscA	12.9589	3.09981	0.0143163	Chaperone protein HscA
BAA196NC_1191	cds	b2508	guaB	14.3087	5.61767	0.00311318	Bifunctional GMP synthase/glutamine amidotransferase protein
BAA196NC_1192	cds	b2507	guaA	28.8037	4.84645	0.000114625	Uncharacterized protein
BAA196NC_1202	cds	b2498	upp	17.8224	4.02405	0.00136062	Uracil transporter
BAA196NC_1221	cds	b2479	gcvR	13.5064	-7.46448	0.000135467	Dihydrodipicolinate synthase
BAA196NC_1224	cds	b2476	purC	58.2866	6.57619	1.83322e-11	Protein, zinc metalloprotease superfamily
BAA196NC_1228	cds	b4547	ypfN	5.51372	-4.47878	0.039427	Succinyl-diaminopimelate desuccinylase
BAA196NC_1238	cds	b2463	maeB	78.9809	-3.31737	8.10233e-05	Putative carboxysome structural protein with predicted role in ethanol utilization
BAA196NC_1252	cds	b2449	yffR	3.40314	4.40314	0.0201564	CPZ-55 prophage protein
BAA196NC_1298	cds	b2400	gltX	44.9491	2.28109	0.00242073	Glutamyl-tRNA synthetase
BAA196NC_1304	cds	b2392	mntH	5.91534	6.91534	0.00227475	Manganese transport protein MntH
BAA196NC_1318	cds	b2377	yfdY	7.53519	-4.26328	0.0149678	putative transcriptional regulator YpdC, family
BAA196NC_1350	cds	b2344	fadL	9.57959	-8.82	0.000318096	CPS-53 (KpLE1) prophage protein, predicted prophage CPS-53 integrase
BAA196NC_1352	cds	b2342	yfcY	11.4938	-6.51259	0.000511422	Putative inner membrane protein
BAA196NC_1353	cds	b2341	yfcX	19.0547	-9.95113	4.97059e-07	Putative lipoprotein
BAA196NC_1354	cds	b2340	sixA	22.2665	-2.59648	0.00748719	Uncharacterized protein
BAA196NC_1372	cds	b2323	fabB	48.0703	2.38009	0.00235524	Conserved inner membrane protein
BAA196NC_1380	cds	b2316	accD	36.084	2.0076	0.0319726	Semialdehyde dehydrogenase, USG-1 protein
BAA196NC_1383	cds	b2313	cvpA	10.9734	3.91069	0.0138751	Acetyl-coenzyme A carboxyl transferase beta chain
BAA196NC_1384	cds	b2312	purF	21.3866	2.6383	0.0300192	Bifunctional folylpolyglutamate synthase/ dihydrofolate synthase
BAA196NC_1386	cds	b2310	argT	11.1396	12.1396	8.53098e-06	Membrane protein required for colicin V production
BAA196NC_1387	cds	b2309	hisJ	8.2336	9.2336	0.000102999	Amidophosphoribosyltransferase
BAA196NC_1398	cds	b2298	yfcC	3.15826	4.15826	0.0295681	Putative glutathione S-transferase
BAA196NC_1399	cds	b2297	pta	113.543	3.94959	1.29162e-07	Phosphodiesterase
BAA196NC_1400	cds	b2296	ackA	76.8915	2.15688	0.00131541	Putative NUDIX hydrolase
BAA196NC_1407	cds		irhA	28.0089	-3.35283	0.000445433	Putative transporter
BAA196NC_1420	cds	b2277	nuoM	7.3292	-3.2252	0.0419716	NADH-ubiquinone oxidoreductase chain J
BAA196NC_1421	cds	b2276	nuoN	12.8108	-4.26747	0.00280811	NADH-ubiquinone oxidoreductase chain K
BAA196NC_1433	cds	b2264	menD	7.0779	5.0559	0.0114088	N-acetyltransferase
BAA196NC_1435	cds	b2262	menB	11.8207	3.18552	0.0271958	Menaquinone-specific isochorismate synthase
BAA196NC_1436	cds	b2261	menC	10.9773	3.46609	0.0107245	2-succinyl-6-hydroxy-2, 4-cyclohexadiene-1-carboxylate synthase
BAA196NC_1455	cds	b2243	glpC	4.60047	5.60047	0.000216047	Putative transporter
BAA196NC_1456	cds	b2242	glpB	14.2263	15.2263	3.92919e-08	Putative 2,4-dihydroxyhept-2-ene-1,7-dioic acid aldolase
BAA196NC_1457	cds	b2241	glpA	22.7136	23.7136	5.06898e-10	Putative transposase
BAA196NC_1458	cds	b2240	glpT	105.369	82.595	3.22505e-21	Sn-glycerol-3-phosphate dehydrogenase (anaerobic), small subunit
BAA196NC_1459	cds	b2239	glpQ	181.631	19.6554	2.76072e-22	Anaerobic glycerol-3-phosphate dehydrogenase subunit B
BAA196NC_1467	cds	b2231	gyrA	94.8507	2.64643	0.000166239	Uncharacterized protein
BAA196NC_1518	cds	b2181	yejG	31.1862	-5.85797	2.0045e-06	16S rRNA pseudouridylate 516 synthase
BAA196NC_1535	cds	b2167	fruA	6.02687	-4.87815	0.0182463	1-phosphofructokinase
BAA196NC_1552	cds	b2150	mglB	12.5827	-4.7539	0.00276095	Conserved inner membrane protein
BAA196NC_1611	cds	b3218	insH-10	10.6027	-3.44804	0.0172836	PTS system, galactitol-specific IIA component
BAA196NC_1624	ncrna	b4438	ryeE	61.8908	-8.34623	6.30658e-11	Uncharacterized protein
BAA196NC_1626	cds	b2080	yegP	30.7634	-4.64905	1.18251e-05	DNA-binding response regulator in two-component regulatory system with BaeS
BAA196NC_1634	ncrna	b4437	ryeD	32.9577	-11.1531	7.42145e-07	Uncharacterized protein
BAA196NC_1635	ncrna	b4436	ryeC	10.8042	-4.01652	0.0157114	Uncharacterized protein
BAA196NC_1668	cds	b2041	rfbB	14.2909	3.51587	0.00505015	DTDP-4-dehydrorhamnose 3,5-epimerase
BAA196NC_1670	cds	b2039	rfbA	13.7954	3.63536	0.00421454	UDP-galactopyranose mutase, FAD/NAD(P)-binding
BAA196NC_1672	cds	b2037	rfbX	7.66365	3.97168	0.0226127	Beta-1,6-galactofuranosyltransferase
BAA196NC_1673	cds	b2036	glf	21.1039	4.10447	0.000355627	Putative acyl transferase
BAA196NC_1675	cds	b2034	wbbI	9.81171	3.07752	0.0276415	Rhamnosyltransferase
BAA196NC_1677	cds	b2032	wbbK	6.79453	3.48297	0.0423038	6-phosphogluconate dehydrogenase
BAA196NC_1680	cds	b2029	gnd	175.526	3.06362	2.33078e-07	Bifunctional phosphoribosyl-AMP cyclohydrolase/phosphoribosyl-ATP pyrophosphatase protein
BAA196NC_1700	cds	b2009	sbmC	33.9757	-4.08958	9.29525e-05	CP4-44 prophage protein
BAA196NC_1702	cds	b2007	yeeX	50.1851	2.09411	0.00464217	Antitoxin to YeeV
BAA196NC_1720	cds	b1990	erfK	19.169	-2.2566	0.0333979	L,D-transpeptidase
BAA196NC_1729	cds	b1976	yeeI	11.6098	-4.15406	0.00539559	Uncharacterized protein
BAA196NC_1737	cds	b1967	hchA	32.1032	-4.05808	0.000169649	D-lactate dehydratase
BAA196NC_1745	cds	b1957	yodC	11.6534	-2.73181	0.0343493	Uncharacterized protein
BAA196NC_1749	cds	b1953	yodD	24.0145	-5.37055	1.30557e-05	Uncharacterized protein
BAA196NC_1772	cds	b1928	yedD	4.70239	-5.08567	0.0302815	Flagellar biosynthesis protein
BAA196NC_1780	cds	b1920	fliY	12.3498	-3.35055	0.0087791	Putative transporter subunit: membrane component of ABC superfamily
BAA196NC_1821	cds	b1874	cutC	29.4622	-4.69294	4.47079e-05	Copper homeostasis protein
BAA196NC_1824	cds	b1871	yecP	10.8919	3.01156	0.0278346	tRNA (mo5U34)-methyltransferase
BAA196NC_1858	ncrna	b4432	ryeA	25.5463	-39.7824	4.47792e-10	Putative secreted protein
BAA196NC_1862	cds	b1836	yebV	35.031	-2.27242	0.013407	Conserved inner membrane protein
BAA196NC_1867	cds	b1831	proQ	47.1344	2.21186	0.0099599	Putative transporter
BAA196NC_1880	cds	b1819	manZ	55.5099	2.43101	0.00127902	Hypothetical protein
BAA196NC_1881	cds	b1818	manY	35.2491	2.34542	0.00975041	Fused predicted membrane protein/conserved protein
BAA196NC_1882	cds	b1817	manX	109.783	2.47442	0.000316353	Putative phosphodiesterase
BAA196NC_1895	cds	b1805	fadD	42.078	-26.2104	2.70261e-15	Carnitine monooxygenase, oxygenase component
BAA196NC_1900	cds	b1800	yeaU	3.41332	4.41332	0.0367929	Uncharacterized protein
BAA196NC_1914	cds	b1785	yeaI	3.61173	4.61173	0.0158814	Scaffolding protein for murein synthesizing machinery
BAA196NC_1915	cds	b1784	yeaH	11.0381	-4.54641	0.00509143	Putative oxidoreductase
BAA196NC_1916	cds	b1783	yeaG	42.3478	-4.57256	7.03506e-07	Aldose 1-epimerase family protein
BAA196NC_1920	cds	b1779	gapA	485.891	2.73281	1.30315e-07	Putative oxidoreductase
BAA196NC_1921	cds	b1778	yeaA	35.6209	-12.6253	2.84572e-11	Putative transporter
BAA196NC_1922	cds	b1777	yeaC	9.38893	-8.32085	0.00067342	Uncharacterized protein
BAA196NC_1934	cds	b1765	ydjA	5.11737	-8.09396	0.00862327	Putative inner membrane protein
BAA196NC_1942	cds	b1757	ynjE	12.7193	2.98158	0.0200825	Transporter, substrate-binding protein YnjB
BAA196NC_1961	cds	b1739	osmE	233.902	-3.45288	9.41668e-07	N,N'-diacetylchitobiose-specific enzyme IIA component of PTS
BAA196NC_1962	cds	b1738	chbB	14.3489	-2.87741	0.0301919	DNA-binding transcriptional dual regulator
BAA196NC_1963	cds	b1737	chbC	13.4599	-3.27148	0.00953828	N,N'-diacetylchitobiose-specific 6-phospho-beta-glucosidase
BAA196NC_1965	cds	b1735	chbR	8.56514	-3.11191	0.0375236	Catalase KatE-intracellular protease
BAA196NC_1974	cds	b1726	yniB	14.3023	-3.18643	0.00952568	6-phosphofructokinase II
BAA196NC_1997	cds	b1702	pps	63.2976	-2.10851	0.0081677	Putative oxidoreductase with FAD/NAD(P)-binding domain
BAA196NC_2024	cds	b1678	ynhG	30.073	-2.45091	0.00884268	Putative oxidoreductase
BAA196NC_2030	cds	b1673	ydhV	5.90231	-4.51048	0.0325959	Putative monooxygenase
BAA196NC_2035	cds	b1668	ydhS	9.28002	-3.09808	0.0450404	Riboflavin synthase subunit alpha
BAA196NC_2036	cds	b1667	ydhR	24.8451	-2.67475	0.00832639	Cyclopropane fatty acyl phospholipid synthase (unsaturated-phospholipid methyltransferase)
BAA196NC_2045	cds	b1656	sodB	245.165	-3.69088	5.05649e-06	Ribonuclease T
BAA196NC_2067	cds	b1635	gst	11.4804	-3.382	0.0108005	Electron transport complex protein RnfG
BAA196NC_2074	cds	b1629	rsxC	5.24468	3.98219	0.0489076	Putative oxidoreductase
BAA196NC_2091	cds	b1612	fumA	38.7807	-9.68643	3.38294e-10	Conserved inner membrane protein associated with alginate biosynthesis
BAA196NC_2092	cds	b1611	fumC	7.54463	-3.59539	0.0441702	Alternative dihydrofolate reductase 1
BAA196NC_2105	cds	b1598	ydgD	15.277	-3.14562	0.0124287	Putative dethiobiotin synthetase
BAA196NC_2106	cds	b1598	ydgD	6.01217	3.97112	0.0389907	Putative voltage-gated ClC-type chloride channel ClcB
BAA196NC_2139	cds	b1564	relB	10.9681	-3.52773	0.0145105	Qin prophage protein, cold shock protein
BAA196NC_2141	cds	b1562	hokD	34.3393	-2.44578	0.00300487	Qin prophage protein, predicted S lysis protein
BAA196NC_2161	cds	b1541	ydfZ	63.1202	5.45893	2.49233e-10	Diguanylate cyclase, zinc-regulated
BAA196NC_2181	cds	b1521	uxaB	17.1995	-2.64089	0.0146825	Autoinducer 2 (AI-2) transport system, membrane channel protein LsrD
BAA196NC_2183	cds	b1519	tam	10.3101	-4.16229	0.00522287	Autoinducer-2 (AI-2)-transporting ATPase
BAA196NC_2184	cds	b1518	lsrG	4.17042	5.17042	0.00642957	Lsr operon transcriptional repressor
BAA196NC_2185	cds	b1517	lsrF	10.8988	11.8988	1.21386e-05	Autoinducer-2 (AI-2) kinase
BAA196NC_2186	cds	b1516	lsrB	11.5172	-17.8864	1.42334e-05	Putative lipoprotein
BAA196NC_2188	cds	b1514	lsrC	7.19669	-5.79983	0.0135096	Antitoxin HigA
BAA196NC_2189	cds	b1513	lsrA	15.5452	-5.62823	0.00117546	Toxin HipA
BAA196NC_2190	cds	b1512	lsrR	75.1613	-7.07194	4.25292e-11	Putative uncharacterized membrane protein
BAA196NC_2191	cds	b1511	lsrK	19.9624	-9.68867	3.57775e-06	Putative fimbrial-like adhesin protein
BAA196NC_2219	cds	b1482	osmC	55.1824	-3.28323	3.40468e-05	Formate dehydrogenase-N, cytochrome B556 (gamma) subunit, nitrate-inducible
BAA196NC_2262	cds	b1440	ydcS	15.7895	-2.50986	0.0317086	Putative benzoate transporter
BAA196NC_2275	cds	b1428	ydcK	6.01767	-3.56617	0.0446954	Regulatory peptide
BAA196NC_2280	cds	b1422	ydcI	12.5683	13.5683	2.39437e-06	putative SAM-binding protein
BAA196NC_2287	cds	b1418	cybB	77.5053	2.61688	7.47302e-05	Uncharacterized protein
BAA196NC_2288	cds	b1415	aldA	41.093	42.093	1.23174e-10	Putative oxidoreductase
BAA196NC_2298	cds	b1406	ydbC	10.4154	-3.27707	0.0176153	Putative thioesterase
BAA196NC_2320	cds	b1384	feaR	5.20148	6.20148	0.00553209	hypothetical protein
BAA196NC_2324	cds	b1380	ldhA	35.9354	3.82368	0.000364202	Rac prophage protein, IS5 transposase and trans-activator
BAA196NC_2331	cds	b1376	uspF	90.6256	-3.37375	2.40536e-05	Rac prophage protein, predicted DNA replication protein
BAA196NC_2366	cds	b1333	uspE	108.178	-2.04427	0.0215114	Conserved protein with nucleoside triphosphate hydrolase domain
BAA196NC_2367	cds	b1332	ynaJ	39.1709	-12.2487	2.47246e-10	Putative DNA-binding transcriptional regulator
BAA196NC_2376	cds	b1324	tpx	94.613	-7.0955	1.11222e-14	Putative sugar transporter subunit: membrane component of ABC superfamily
BAA196NC_2401	cds	b1299	puuR	4.05683	5.05683	0.0157476	Exoribonuclease II
BAA196NC_2425	cds	b1276	acnA	42.3666	-5.79433	1.69357e-07	Bifunctional indole-3-glycerol phosphate synthase/phosphoribosylanthranilate isomerase
BAA196NC_2445	cds	b1256	ompW	159.509	-2.2832	0.00293531	Hypothetical protein
BAA196NC_2454	cds	b1247	oppF	22.8259	-4.29594	0.000138577	Uncharacterized protein
BAA196NC_2455	cds	b1246	oppD	47.376	-3.05601	0.000131423	Formyltetrahydrofolate deformylase
BAA196NC_2456	cds	b1245	oppC	22.0758	-2.29598	0.0262803	Oligopeptide transporter subunit
BAA196NC_2457	cds	b1244	oppB	14.2639	-3.61979	0.00380266	Oligopeptide permease ABC transporter membrane protein
BAA196NC_2458	cds	b1243	oppA	398.349	-3.54373	3.34719e-10	Nitrate reductase 1, gamma (cytochrome b(NR)) subunit
BAA196NC_2472	cds	b1226	narJ	29.7369	4.0756	2.02431e-05	Small inner membrane protein, family
BAA196NC_2473	cds	b1225	narH	83.7289	3.33467	1.31589e-06	2-Keto-3-deoxy-D-manno-octulosonate-8-phosphate synthase
BAA196NC_2474	cds	b1224	narG	122.952	3.96459	1.03911e-08	Uncharacterized protein
BAA196NC_2475	cds	b1223	narK	25.7409	2.76674	0.0029058	Uncharacterized protein
BAA196NC_2493	cds	b1212	prmC	3.22012	4.22012	0.0392756	Uncharacterized protein
BAA196NC_2498	cds	b1207	prsA	39.4459	2.14277	0.0315977	Potassium/proton antiporter
BAA196NC_2500	cds	b1205	ychH	173.001	-4.19602	4.07635e-12	D-amino acid dehydrogenase small subunit
BAA196NC_2518	cds	b1190	dadX	19.258	-13.1383	4.70376e-07	Uncharacterized protein
BAA196NC_2519	cds	b1189	dadA	26.3306	-16.1751	2.14964e-09	AidA-I adhesin-like protein
BAA196NC_2520	cds	b1188	ycgB	35.7097	-3.40797	9.48696e-05	AidA-I adhesin-like protein, YdeU family
BAA196NC_2533	cds	b1175	minD	33.9444	-2.01454	0.0206224	E14 prophage protein, conserved protein
BAA196NC_2536	cds	b1172	ymgG	14.7901	25.2109	6.67715e-07	Hypothetical protein
BAA196NC_2537	cds	b1171	ymgD	8.50764	11.8033	0.000668472	Uncharacterized protein
BAA196NC_2543	cds	b1166	ymgB	3.64702	4.64702	0.000855614	E14 prophage protein, cell death peptidase, inhibitor of T4 late expression
BAA196NC_2565	cds	b1136	icd	229.436	-12.219	1.87323e-24	N-acetyl-D-glucosamine kinase
BAA196NC_2604	cds	b1100	ycfH	33.8779	-2.407	0.00825405	Flagellar P-ring protein precursor I
BAA196NC_2640	cds	b1064	grxB	11.8939	-2.98206	0.0231366	Putative curli production protein
BAA196NC_2644	cds	b1060	yceP	81.4276	-3.75737	1.13944e-06	DNA-binding transcriptional activator in two-component regulatory system
BAA196NC_2658	cds	b1045	ymdB	3.1125	4.1125	0.0505188	Putative outer membrane protein
BAA196NC_2681	cds	b1020	phoH	27.9351	28.9351	1.2023e-09	DnaJ-class molecular chaperone
BAA196NC_2685	cds	b1015	putP	4.80311	5.80311	0.00476987	Trimethylamine N-oxide (TMAO) reductase I, cytochrome c-type subunit
BAA196NC_2687	cds	b1014	putA	10.1404	-16.1488	3.67741e-05	Periplasmic sensory protein associated with the TorRS two-component regulatory system
BAA196NC_2698	cds	b1002	agp	74.4296	-2.18984	0.0295907	Low molecular weight protein-tyrosine-phosphatase, Etp
BAA196NC_2732	cds	b0967	yccW	8.39165	-3.41473	0.0276977	Paraquat-inducible membrane protein A
BAA196NC_2733	cds	b0966	yccV	22.8442	-7.3893	9.83225e-07	Bis-ABC ATPase Uup
BAA196NC_2747	cds	b0953	rmf	908.865	-7.40639	1.49405e-25	Alkanesulfonate monooxygenase
BAA196NC_2771	cds	b0929	ompF	166.244	-9.56756	2.99198e-15	30S ribosomal protein S1
BAA196NC_2796	cds	b0904	focA	48.5522	8.02225	1.17769e-09	Fused cysteine transporter subunits of ABC superfamily: membrane component/ATP-binding component
BAA196NC_2797	cds	b0903	pflB	1308.73	8.03181	6.51744e-23	Leucyl/phenylalanyl-tRNA--protein transferase
BAA196NC_2806	cds	b0894	dmsA	28.0506	2.37037	0.00853387	Putative ATP-dependent endonuclease of the family, YbjD subgroup
BAA196NC_2811	cds	b0889	lrp	29.3347	-5.75041	9.18857e-06	Pyruvate dehydrogenase
BAA196NC_2812	cds	b0888	trxB	11.6394	2.7686	0.0369447	Low-specificity L-threonine aldolase
BAA196NC_2816	cds	b0884	infA	51.1256	3.75031	8.6035e-06	Uncharacterized protein
BAA196NC_2817	cds	b0882	clpA	165.676	-3.45778	1.80337e-07	Putative lipoprotein
BAA196NC_2818	cds	b0881	clpS	24.5368	-2.39436	0.0274846	Arginine transporter subunit
BAA196NC_2819	cds	b0880	cspD	165.953	-15.2469	1.06794e-16	Arginine transporter subunit
BAA196NC_2855	ncrna	b4417	rybB	9.51097	-7.43027	0.000772755	Putative ATP-binding component of an ABC transport system
BAA196NC_2866	cds	b0836	yliH	1495.43	-8.01841	6.48197e-18	Inner membrane protein
BAA196NC_2886	ncrna	b4416	rybA	32.9593	-14.5802	9.64713e-12	RNA helicase
BAA196NC_2888	cds	b0814	ompX	178.108	3.04815	1.36737e-06	ABC-type efflux pump membrane fusion component
BAA196NC_2891	cds	b0811	glnH	32.9806	-3.83327	7.38567e-05	Putative transporter subunit: membrane component of ABC superfamily
BAA196NC_2901	cds	b0801	ybiC	7.78769	-6.33852	0.00536804	Molybdopterin biosynthesis protein B
BAA196NC_2911	cds	b0791	ybhQ	19.5598	-6.56245	4.89755e-05	Hypothetical protein
BAA196NC_2916	cds	b0786	ybhL	37.7912	-2.57341	0.00223304	Hypothetical protein
BAA196NC_2921	cds	b0781	moaA	13.5366	-2.41831	0.0426541	Phage tail assembly protein I
BAA196NC_2935	cds		insC	3.69036	4.69036	0.0395429	Phage portal protein
BAA196NC_2977	cds		rexA1	18.4139	-2.33826	0.0306574	Putative DNA-binding transcriptional regulator
BAA196NC_2989	cds		rexA2	7.70791	-4.69284	0.00851946	Aldose 1-epimerase
BAA196NC_2997	cds	b0767	ybhE	13.7986	4.18426	0.00242088	6-phosphogluconolactonase
BAA196NC_3009	cds	b0755	gpmA	134.454	-4.03496	3.93588e-10	Putative acyl-CoA thioesterase
BAA196NC_3010	cds	b0754	aroG	19.0598	-3.76173	0.00111792	Conserved inner membrane protein
BAA196NC_3011	cds	b0753	ybgS	9.20926	-6.42303	0.00172725	Cytochrome d ubiquinol oxidase subunit X
BAA196NC_3018	cds	b0739	tolA	47.2964	3.55185	9.2279e-06	Succinyl-CoA synthetase subunit alpha
BAA196NC_3019	cds	b0738	tolR	14.3875	3.03371	0.0137082	Succinyl-CoA synthetase subunit beta
BAA196NC_3020	cds	b0737	tolQ	9.17483	4.6786	0.00763612	Dihydrolipoamide acetyltransferase
BAA196NC_3030	cds	b0729	sucD	40.5971	-16.9711	9.42404e-14	Putative fimbrial-like adhesin protein
BAA196NC_3031	cds	b0728	sucC	36.7173	-25.7566	4.15577e-13	Uncharacterized protein
BAA196NC_3032	cds	b0727	sucB	45.9525	-10.0682	2.91518e-12	Endonuclease VIII/ 5-formyluracil/5-hydroxymethyluracil DNA glycosylase
BAA196NC_3033	cds	b0726	sucA	128.451	-13.4835	6.46292e-21	Lactam utilization protein
BAA196NC_3034	cds	b0724	sdhB	15.3955	16.3955	5.14674e-07	Putative enzyme subunit
BAA196NC_3035	cds	b0723	sdhA	45.325	-37.2496	7.14898e-16	Putative enzyme subunit
BAA196NC_3037	cds	b0721	sdhC	6.4344	7.4344	0.00021126	Dipeptide/H+ symporter
BAA196NC_3038	cds	b0720	gltA	110.549	-22.4992	4.41518e-27	Deoxyribodipyrimidine photolyase, FAD-binding
BAA196NC_3048	cds	b0710	ybgI	10.9313	-3.04947	0.0246944	Potassium-transporting ATPase subunit A
BAA196NC_3060	cds	b0698	kdpA	4.75079	7.38117	0.0238723	Regulatory protein for replication initiation
BAA196NC_3061	cds	b0697	kdpB	6.8881	6.49684	0.0068352	Esterase ybfF
BAA196NC_3062	cds	b0696	kdpC	4.97804	5.97804	0.00363232	LexA regulated protein
BAA196NC_3063	cds	b0695	kdpD	16.7404	4.61494	0.00172078	Flavodoxin 1
BAA196NC_3076	cds	b0683	fur	126.725	-2.50919	0.000125405	Ferric uptake regulator
BAA196NC_3078	cds	b0681	ybfM	4.24764	5.24764	0.00571529	Putative outer membrane porin
BAA196NC_3094	cds	b0655	gltI	75.5787	-23.4725	5.83467e-16	putative J domain-containing protein
BAA196NC_3126	cds	b0623	cspE	483.98	-2.05205	0.000719171	Citrate lyase, citryl-ACP lyase (beta) subunit
BAA196NC_3127	cds	b0622	crcA	8.69818	3.89474	0.0160786	Citrate lyase, citrate-ACP transferase (alpha) subunit
BAA196NC_3132	cds	b0617	citD	6.28242	5.2639	0.0162986	Nucleoside diphosphate kinase regulator
BAA196NC_3133	cds	b0616	citE	9.56629	11.763	0.000182747	Hypothetical protein
BAA196NC_3134	cds	b0615	citF	27.2843	5.37846	8.79172e-05	putative zinc-type alcohol dehydrogenase-like protein
BAA196NC_3137	cds	b0612	citT	13.3397	5.85533	0.000415515	Alkyl hydroperoxide reductase, C22 subunit
BAA196NC_3142	cds	b0607	uspG	30.7757	-2.83729	0.003688	Glutamine-dependent 2-keto-4-methylthiobutyrate transaminase
BAA196NC_3143	cds	b0606	ahpF	38.203	2.05078	0.0188456	Putative oxidoreductase
BAA196NC_3151	cds	b4512	ybdD	3.98722	-5.14238	0.0452354	Ferric enterobactin-binding periplasmic protein
BAA196NC_3152	cds	b0598	cstA	67.8764	-17.9018	9.77291e-18	Enterobactin exporter
BAA196NC_3172	cds	b0581	ybdK	11.5901	-2.68257	0.0348337	Copper/silver efflux system, membrane fusion protein
BAA196NC_3188	cds	b0565	ompT	28.8251	2.39053	0.0121917	DLP12 prophage protein
BAA196NC_3189	cds	b0564	appY	3.45661	4.45661	0.0392637	Bor protein precursor
BAA196NC_3200	cds	b0553	nmpC	29.271	-2.24223	0.0153323	DLP12 prophage protein
BAA196NC_3248	cds	b0506	allR	62.8536	-2.93317	4.02571e-05	Putative inner membrane protein
BAA196NC_3251	cds	b0503	ybbB	6.63433	7.00231	0.00443792	Putative NAD(P)-dependent oxidoreductase EC-YbbO
BAA196NC_3267	cds	b0486	ybaT	41.2717	2.18711	0.00743623	Inosine/guanosine kinase
BAA196NC_3269	cds	b0484	copA	145.565	10.4807	1.4227e-18	Ferrochelatase, protoheme ferro-lyase
BAA196NC_3295	cds	b0459	maa	3.97311	6.26932	0.0349993	Efflux transporter, permease/ATP-binding protein MdlA
BAA196NC_3296	cds	b0458	ylaC	4.99585	5.99585	0.00468895	Putative DNA-binding transcriptional regulator
BAA196NC_3299	ncrna	b0455	ffs	20.765	-4.71723	0.00499119	7-cyano-7-deazaguanine synthase
BAA196NC_3301	cds	b0453	ybaY	44.8207	-9.83366	1.4581e-10	Uncharacterized protein
BAA196NC_3311	cds	b0443	ybaW	4.06522	5.06522	0.00780258	Permease
BAA196NC_3312	cds	b0442	ybaV	3.49154	4.49154	0.0189758	Cytochrome o ubiquinol oxidase subunit II
BAA196NC_3320	cds	b0435	bolA	38.227	-4.57113	1.98312e-06	DJ-1/YajL/PfpI superfamily
BAA196NC_3323	cds	b0432	cyoA	21.0885	-21.1263	7.9782e-09	(2E,6E)-farnesyl diphosphate synthase / Dimethylallyltransferase
BAA196NC_3324	cds	b0431	cyoB	10.6531	-7.41236	0.000464707	1-deoxy-D-xylulose-5-phosphate synthase
BAA196NC_3325	cds	b0430	cyoC	6.91284	7.91284	1.46465e-05	Dependent aldo-keto reductase, YajO
BAA196NC_3327	cds	b0428	cyoE	5.99255	-7.45935	0.00784092	Thiamine monophosphate kinase
BAA196NC_3363	cds	b0391	yaiE	6.87717	-3.33984	0.0452607	D-alanine--D-alanine ligase
BAA196NC_3365	cds	b0389	yaiA	42.544	-2.93156	0.00221754	Putative inner membrane protein
BAA196NC_3370	cds	b0384	psiF	13.3816	-4.95389	0.00279899	Uncharacterized protein
BAA196NC_3375	cds	b0380	yaiZ	8.65178	-4.04556	0.0110624	Porphobilinogen synthase
BAA196NC_3443	cds	b0313	betI	3.39203	4.39203	0.0225829	Transposase for insertion sequence IS3E
BAA196NC_3447	cds	b0308	ykgG	4.42196	5.42196	0.0100414	Putative regulator
BAA196NC_3501	cds	b0240	crl	32.8473	-8.41512	5.82931e-09	Putative antitoxin of YafQ-DinJ toxin-antitoxin system
BAA196NC_3515	cds	b0226	dinJ	11.6677	-3.88671	0.0046665	Putative S-adenosyl-L-methionine-dependent methyltransferase
BAA196NC_3520	cds	b0221	fadE	61.6802	-101.662	2.75724e-16	Putative DNA-binding transcriptional regulator
BAA196NC_3541	cds	b0194	proS	21.5113	3.43515	0.00145554	tRNA(Ile)-lysidine synthetase
BAA196NC_3564	cds	b0173	dxr	16.9121	-3.09388	0.00645855	(Protein-PII) uridylyltransferase / (Protein-PII)-UMP uridylyl-removing enzyme
BAA196NC_3575	cds	b0163	yaeH	27.8606	-2.20345	0.0262547	Voltage-gated H(+)/2Cl(-) exchange transporter
BAA196NC_3613	cds	b0125	hpt	26.2153	2.3908	0.0203415	Uncharacterized protein
BAA196NC_3614	cds	b0124	gcd	13.6274	-4.43183	0.00170859	Dihydrolipoamide dehydrogenase of pyruvate dehydrogenase complex / Dihydrolipoamide dehydrogenase
BAA196NC_3615	cds	b0123	cueO	15.8539	12.0032	2.11391e-06	Dihydrolipoamide acetyltransferase
BAA196NC_3620	cds	b0118	acnB	83.1283	-5.16545	6.41707e-08	N-acetyl-anhydromuranmyl-L-alanine amidase
BAA196NC_3622	cds	b3500	gor	65.573	-2.89936	2.77666e-05	Type IV pilin
BAA196NC_3638	cds	b0098	secA	80.4017	2.33162	0.000269384	N-acetylglucosaminyl transferase
BAA196NC_3651	cds	b0085	murE	20.0615	2.85336	0.00706023	Leucine transcriptional activator
BAA196NC_3652	cds	b0084	ftsI	77.8421	-2.6096	0.00330214	2-isopropylmalate synthase
BAA196NC_3703	cds	b0033	carB	22.8457	23.8457	5.12259e-08	KpLE2 phage-like element protein, IS1repressor protein InsA
BAA196NC_3715	cds	b0020	nhaR	15.4143	2.46621	0.0357497	Transaldolase B
BAA196NC_3730	cds	b0004	thrC	14.4684	-5.28794	0.000472486	Inosine/xanthosine triphosphatase
BAA196NC_3731	cds	b0003	thrB	4.93304	-7.48409	0.010872	Trp operon repressor
BAA196NC_3732	cds	b0002	thrA	17.9212	-28.1972	8.35251e-08	Lytic murein transglycosylase, soluble
BAA196NC_3746	cds	b4390	nadR	15.094	-2.3131	0.0429225	Hypothetical protein
BAA196NC_3761	cds	b4376	osmY	152.173	-10.2423	2.88465e-23	DNA-binding transcriptional activator
BAA196NC_3762	cds	b4375	prfC	9.56744	4.04308	0.0137096	Putative regulatory protein
BAA196NC_3781	cds	b4354	yjiY	54.9082	78.4977	5.5833e-13	5-methylcytosine-specific restriction enzyme McrBC, subunit McrB
BAA196NC_3783	cds	b4352	yjiA	14.0278	6.94302	0.000309918	Uncharacterized protein
BAA196NC_3800	cds	b4335	yjiM	16.9715	3.32583	0.00616344	Conserved inner membrane protein
BAA196NC_3807	cds	b4330	yjiH	11.4536	12.4536	1.96756e-07	Mannonate dehydratase
BAA196NC_3809	cds	b4328	iadA	14.9649	-15.7443	2.73166e-06	Fimbrial protein
BAA196NC_3811	cds	b4326	yjiD	13.1844	5.88086	0.000637899	Fimbrial protein
BAA196NC_3896	cds	b4240	treB	13.558	6.56952	0.00261961	Galactofuranose transporter, permease protein 1
BAA196NC_3897	cds	b4239	treC	7.34628	6.82526	0.00810791	Putative sugar transporter subunit: ATP-binding component of ABC superfamily
BAA196NC_3908	cds	b4227	ytfQ	9.18596	-3.22189	0.0486728	Uncharacterized protein
BAA196NC_3917	cds	b4217	ytfK	128.785	-3.42779	8.34678e-06	FKBP-type peptidyl-prolyl cis-trans isomerase (rotamase)
BAA196NC_3918	cds	b4216	ytfJ	6.75856	-8.18107	0.00337931	Putative cell envelope opacity-associated protein
BAA196NC_3920	cds	b4214	cysQ	31.7628	-2.20511	0.0107188	Uncharacterized protein
BAA196NC_3926	cds	b4208	cycA	8.66697	-4.73473	0.00596837	L-ribulose 5-phosphate 4-epimerase
BAA196NC_3928	cds	b4206	ytfB	9.14815	-4.54505	0.00557911	3-keto-L-gulonate 6-phosphate decarboxylase
BAA196NC_3945	cds	b4189	yjfO	169.492	-2.96102	4.60806e-05	Exoribonuclease R, RNase R
BAA196NC_3946	cds	b4188	yjfN	41.3186	-4.60024	4.16209e-06	Putative DNA-binding transcriptional regulator
BAA196NC_3962	cds	b4172	hfq	48.3181	-2.43487	0.00473674	Oligoribonuclease
BAA196NC_3972	cds	b4159	yjeP	8.09834	3.12184	0.0484613	Fumarate reductase subunit C
BAA196NC_3977	cds	b4154	frdA	298.081	2.07148	0.000272954	Entericidin B membrane lipoprotein
BAA196NC_3984	cds	b4411	ecnB	100.82	-6.87193	8.08608e-13	Heat shock protein 60 family co-chaperone
BAA196NC_3986	cds	b4147	efp	71.8955	2.28327	0.000876728	Inner membrane protein
BAA196NC_3994	cds	b4139	aspA	725.168	2.11264	0.0032668	Putative lysine/cadaverine transporter
BAA196NC_3995	cds	b4138	dcuA	68.7455	2.07995	0.00421757	Lysine decarboxylase 1
BAA196NC_4014	cds	b4119	melA	6.9668	-3.91179	0.0271238	DNA-binding response regulator in two-component regulatory system with BasS
BAA196NC_4016	cds	b4117	adiA	71.7277	21.9435	5.00544e-21	Proline/glycine betaine transporter
BAA196NC_4017	cds	b4116	adiY	6.05568	7.05568	0.000350491	Uncharacterized protein
BAA196NC_4018	cds	b4115	adiC	17.0188	16.1633	2.31229e-07	Conserved protein with nucleoside triphosphate hydrolase domain
BAA196NC_4055	cds	b4079	fdhF	172.052	16.5425	1.03617e-30	Uncharacterized protein
BAA196NC_4062	cds	b4072	nrfC	5.09756	5.16062	0.0243055	putative Na(+)/H(+) exchanger
BAA196NC_4063	cds	b4071	nrfB	6.44043	7.00322	0.00569323	Putative permease
BAA196NC_4065	cds	b4069	acs	14.1282	15.1282	9.72143e-07	DNA-binding transcriptional dual regulator, Fe-S center for redox-sensing
BAA196NC_4070	cds	b4064	yjcD	6.40801	5.12898	0.0277178	Excinuclease ABC subunit A
BAA196NC_4072	ncrna	b4459	ryjA	20.7089	-3.5341	0.00263802	Uncharacterized protein
BAA196NC_4074	cds	b4062	soxS	7.77145	8.77145	7.91323e-05	Transposase for insertion sequence element IS5
BAA196NC_4079	cds	b4057	yjbR	39.8663	-2.47977	0.002339	Quinone oxidoreductase, NADPH-dependent
BAA196NC_4081	cds	b4055	aphA	8.79187	-4.2753	0.00882761	tRNA-dihydrouridine synthase A
BAA196NC_4089	cds	b4049	yjbN	7.80517	3.46036	0.0355775	Glycerol-3-phosphate acyltransferase
BAA196NC_4093	cds	b4045	yjbJ	150.962	-2.00145	0.0059644	Maltose regulon periplasmic protein
BAA196NC_4104	cds	b4034	malE	25.1567	3.66202	0.0149506	Putative lipoprotein
BAA196NC_4113	cds	b4025	pgi	51.6514	2.07282	0.0045068	Ankyrin-repeat protein A
BAA196NC_4117	cds	b4021	pepE	12.5738	3.19246	0.0131622	Homoserine O-succinyltransferase
BAA196NC_4122	cds	b4016	aceK	7.13562	8.13562	0.000762366	Bifunctional isocitrate dehydrogenase kinase/phosphatase...
BAA196NC_4123	cds	b4015	aceA	9.59676	10.5968	5.1665e-05	16S ribosomal RNA
BAA196NC_4124	cds	b4014	aceB	9.73009	-8.79566	0.000353309	Bifunctional phosphoribosylaminoimidazolecarboxamide formyltransferase/IMP cyclohydrolase
BAA196NC_4132	cds	b4002	zraP	8.61799	9.61799	7.29649e-06	Endonuclease V
BAA196NC_4139	cds	b3995	rsd	8.94478	-3.94984	0.0195441	Sulfur carrier protein ThiS
BAA196NC_4147	cds	b3988	rpoC	279.629	2.16747	0.000834905	50S ribosomal protein L1
BAA196NC_4152	cds	b3983	rplK	53.9382	2.1517	0.00568993	50S ribosomal protein L11
BAA196NC_4165	cds	b3962	sthA	23.1133	-3.95299	0.000301007	Vitamin B12/cobalamin outer membrane transporter
BAA196NC_4185	cds	b3942	katG	30.9746	-2.46485	0.0126662	Glycerol dehydrogenase
BAA196NC_4196	cds	b3931	hslU	23.2242	3.51084	0.00055635	DNA-binding transcriptional dual regulator
BAA196NC_4198	cds	b3929	rraA	48.5918	-2.07536	0.0164776	ATP-dependent protease peptidase subunit
BAA196NC_4201	cds	b3926	glpK	18.5597	3.72753	0.0108082	Ribonuclease activity regulator protein RraA
BAA196NC_4202	cds	b3925	glpX	5.83631	4.01091	0.0451411	Cell division protein
BAA196NC_4208	cds	b3919	tpiA	122.413	2.33007	0.000257135	Uncharacterized protein
BAA196NC_4233	cds	b3895	fdhD	26.4906	-16.7301	1.25168e-09	Uncharacterized protein
BAA196NC_4234	cds	b3894	fdoG	46.8424	-11.8942	3.95277e-13	Formate dehydrogenase accessory protein
BAA196NC_4235	cds	b3893	fdoH	37.3325	-11.1625	3.90669e-11	Hypothetical protein
BAA196NC_4236	cds	b3892	fdoI	10.5588	11.5588	1.88684e-05	Selenocysteine-containing formate dehydrogenase-O, large alpha-subunit
BAA196NC_4258	cds	b3871	bipA	70.957	3.34805	0.000212696	Putative DNA-binding transcriptional regulator
BAA196NC_4259	cds	b3870	glnA	45.3561	-3.79716	9.16058e-06	GTP-binding protein
BAA196NC_4280	cds	b3846	fadB	7.20073	8.20073	0.00010076	Protoporphyrin oxidase, flavoprotein
BAA196NC_4281	cds	b3845	fadA	4.73559	5.73559	0.00605585	Potassium transporter
BAA196NC_4290	cds	b3834	yigP	13.1768	2.69018	0.0267224	TatABCE protein translocation system subunit
BAA196NC_4322	ncrna	b4456	ryiA	120.182	3.12701	3.91548e-05	Porphobilinogen deaminase
BAA196NC_4330	cds	b3791	rffA	5.34309	4.78454	0.0253583	TDP-4-oxo-6-deoxy-D-glucose transaminase
BAA196NC_4334	cds	b3787	rffD	4.92761	4.71882	0.0299582	Putative enterobacterial common antigen polymerase
BAA196NC_4356	cds	b3755	yieP	36.1394	3.50347	5.59074e-05	Branched-chain amino acid aminotransferase
BAA196NC_4359	cds	b3752	rbsK	35.926	2.39956	0.00895427	AAA+ ATPase superfamily protein YifB/ComM, associated with recombination
BAA196NC_4360	cds	b3751	rbsB	1278.84	-2.02136	0.00737891	Uncharacterized protein
BAA196NC_4386	cds	b3725	pstB	9.31272	4.28066	0.0122092	F0F1 ATP synthase subunit C
BAA196NC_4398	cds	b3714	yieG	4.2373	5.58595	0.0360665	Phosphate transporter subunit
BAA196NC_4399	cds	b3713	yieF	20.185	2.71627	0.00937774	Phosphate transport system regulatory protein
BAA196NC_4403	cds	b3709	tnaB	37.1837	-7.01313	2.41551e-06	Maltoporin (maltose/maltodextrin high-affinity receptor, phage lambda receptor protein)
BAA196NC_4404	cds	b3708	tnaA	599.387	-4.82026	0.0304058	putative glycosyl hyrdrolase
BAA196NC_4509	cds	b2893	dsbC	4.44509	5.44509	0.0994053	Thioredoxin like protein-disulfide isomerase
	Plsamid genes
BAA196NC_RS22985	cds		aacA6	25.6933	26.6933	0.0353042	Aminoglycoside N(6')-acetyltransferase
BAA196NC_RS23400	cds		smc	3.02028	4.02028	0.00306596	RNA helicase
BAA196NC_RS23760	cds		ter	65.9256	66.9256	0.0141579	Topoisomerase, phage T7 DNA primase-helicase
BAA196NC_RS23765	cds		ter	17.5507	18.5507	0.0495465	Hypothetical protein
BAA196NC_RS23780	cds		cafA1	26.2391	27.2391	0.0346331	Von Willebrand factor type A domain protein, subunit 1
BAA196NC_RS23785	cds		cafA2	27.3558	28.3558	0.0333343	Von Willebrand factor type A domain protein, subunit 2
BAA196NC_RS23790	cds		cafA3	15.5828	16.5828	0.0548793	Von Willebrand factor type A domain protein, subunit 3
BAA196NC_RS23805	cds		cafA6	34.7209	35.7209	0.0266765	Von Willebrand factor type A domain protein, subunit 6
BAA196NC_RS23840	cds		trhF	23.9943	24.9943	0.037567	IncH1 plasmid conjugative transfer protein
BAA196NC_RS23925	cds		trhA	29.8974	30.8974	0.0307039	Pili assembly chaperone, conjugal transfer protein TrhA
